# scRNA-seq reveals the diversity of the developing cardiac cell lineage and molecular building blocks of the primary pacemaker

**DOI:** 10.1101/2023.06.26.546508

**Authors:** Karim Abu Nahia, Agata Sulej, Maciej Migdał, Natalia Ochocka, Richard Ho, Bożena Kamińska, Marcin Zagorski, Cecilia L. Winata

## Abstract

The heart is comprised of a variety of specialized cell types that work in unison to maintain blood flow. Here we utilized scRNA-seq analysis to delineate the diversity of cardiac cell types in the zebrafish. With the growing use of the zebrafish to model human heart biology, a deeper insight into its complex cellular composition is critical for a better understanding of heart function, development, and associated malformations. We present a high resolution atlas of zebrafish heart single cells transcriptomics, consisting of over 50 000 cells representing the building blocks of the zebrafish heart at 48 and 72 hpf. We defined 18 discrete cell populations comprising major cell lineages and sublineages of the developing heart. We pinpointed a population of cells likely to be the primary pacemaker and identified the transcriptome profile defining this critical cell type. Our analyses identified two genes, *atp1b3b* and *colec10*, which were enriched in the sinoatrial pacemaker cells. CRISPR/Cas9-mediated knockout of these two genes significantly reduced heart rate which is accompanied by arrhythmia or morphological defects, suggesting their novel function in cardiac development and conduction. Additionally, we describe other subpopulations of cardiac cell lineages, including the endothelial and neural cells, whose expression profiles we provide as a resource for further investigations into the cellular and molecular mechanisms of this organ.
