## Supplementary material for "scRNA-seq reveals the diversity of the developing cardiac cell lineage and molecular building blocks of the primary pacemaker": Supp_Table_1

### Sheet: Sheet1
Metric	sqet31Et x cmlc2:mRFP (48 hpf)	sqet31Et x cmlc2:mRFP (72 hpf)	sqet33mi59BEt x cmlc2:mRFP (72 hpf)	sqet33mi59BEt x cmlc2:mRFP (72 hpf)	sum
Total Number of Cells	9955	18469	11100	12923	52447
Total Genes Detected	22220	22897	22500	22006	-
Median Genes per Cell	1372	627	1764	501	-
Median UMI Counts per Cell	4323	1479	6432	960	-
Sequencing Saturation	0.49	0.61	0.45	0.23	-
Mean Reads per Cell	30698	22157	33789	14513	-
Cells after QC	8113	12527	7801	11279	-
Identified multiplets	986	1512	1073	1473	5044
Total loss	0.284078	0.403595	0.393874	0.241198	-
Final number of cells	7127	11015	6728	9806	34676
