## Supplementary material for "scRNA-seq reveals the diversity of the developing cardiac cell lineage and molecular building blocks of the primary pacemaker": Supp_Table_2

### Sheet: Sheet1
Cluster	Number of cells	Total %	48hpf	72hpf
Endothelial cells	10612	0.306033	4365	6247
Unclassified	6210	0.179086	2748	3462
Myocardium	3779	0.10898	1699	2080
Mesenchymal fibroblasts	2465	0.0710866	503	1962
Bulbus arteriosus	1547	0.044613	372	1175
Erythrocytes	1379	0.0397681	543	836
AV endocardium	1376	0.0396816	578	798
Endothelial precursors	1253	0.0361345	569	684
Proliferating cells	1232	0.0355289	423	809
Cardiac peripheral nerves	937	0.0270216	584	353
Neural crest	783	0.0225805	362	421
Mesoderm progenitors	707	0.0203887	477	230
Epicardium	593	0.0171012	48	545
AV cushion	517	0.0149094	88	429
Resident fibroblasts	421	0.012141	311	110
Hematopoietic precursor	398	0.0114777	64	334
Neuronal cells	241	0.00695005	17	224
Leukocytes	226	0.00651748	104	122
