## Supplementary material for "scRNA-seq reveals the diversity of the developing cardiac cell lineage and molecular building blocks of the primary pacemaker": Supp_Table_6

### Sheet: Sheet1
Cluster ID	Q^2	Cluster size	Composition	Composition2	Composition3	Composition4	Composition5	Composition6	Composition7
115	0.08	140	99.29% Mesoderm progenitors	0.71% Bulbus arteriosus
26	0.076	162	100% Mesoderm progenitors
31	0.075	146	95.21% Erythrocytes	4.79% Unclassified
28	0.072	90	100% Erythrocytes
5	0.069	105	86.67% Bulbus arteriosus	10.48% Unclassified	2.86% Epicardium
45	0.068	147	100% Myocardium
15	0.067	247	100% Resident fibroblasts
77	0.066	88	72.73% Neural crest	26.14% Mesoderm progenitors	1.14% Bulbus arteriosus
114	0.065	54	100% Myocardium
2	0.064	86	70.93% Endothelial cells	29.07% Unclassified
122	0.061	48	91.67% Myocardium	6.25% Unclassified	2.08% Endothelial cells
40	0.058	68	100% Erythrocytes
136	0.058	29	100% Proliferating cells
13	0.054	144	79.86% Erythrocytes	20.14% Resident fibroblasts
19	0.053	113	100% Unclassified
79	0.053	60	68.33% Endothelial cells	25.% Unclassified	6.67% Hematopoietic precursor
100	0.053	74	100% Myocardium
8	0.052	30	100% Bulbus arteriosus
47	0.052	68	97.06% Unclassified	2.94% Resident fibroblasts
109	0.049	60	100% Myocardium
55	0.049	123	99.19% Myocardium	0.81% Erythrocytes
139	0.049	59	77.97% Erythrocytes	22.03% Endothelial cells
128	0.048	105	100% Mesoderm progenitors
75	0.047	30	100% Mesenchymal fibroblasts
124	0.047	80	90.% Bulbus arteriosus	8.75% Unclassified	1.25% Mesoderm progenitors
154	0.046	9	100% Mesenchymal fibroblasts
87	0.045	133	98.5% Neural crest	1.5% Bulbus arteriosus
61	0.044	119	63.03% Erythrocytes	31.93% Unclassified	2.52% Endothelial cells	1.68% Myocardium	0.84% Mesenchymal fibroblasts
14	0.043	35	71.43% Unclassified	25.71% Proliferating cells	2.86% Hematopoietic precursor
130	0.042	12	91.67% Neuronal cells	8.33% Unclassified
41	0.042	142	100% Myocardium
102	0.041	93	100% Myocardium
37	0.041	159	65.41% Proliferating cells	27.67% Endothelial cells	4.4% Unclassified	2.52% Endothelial precursors
92	0.04	84	100% Myocardium
142	0.04	6	50.% Unclassified	50.% Mesenchymal fibroblasts
90	0.039	71	100% Myocardium
133	0.039	48	93.75% Bulbus arteriosus	6.25% Epicardium
157	0.038	22	100% Mesenchymal fibroblasts
86	0.037	19	100% Mesenchymal fibroblasts
23	0.036	179	100% Myocardium
80	0.035	33	87.88% Proliferating cells	9.09% Unclassified	3.03% Mesoderm progenitors
151	0.034	52	88.46% Endothelial cells	9.62% AV endocardium	1.92% Unclassified
152	0.034	24	83.33% Endothelial precursors	8.33% Unclassified	8.33% Endothelial cells
29	0.033	23	100% Epicardium
117	0.033	60	100% Myocardium
57	0.032	45	95.56% Proliferating cells	4.44% Unclassified
119	0.031	69	98.55% Unclassified	1.45% Bulbus arteriosus
63	0.031	140	100% Myocardium
88	0.03	96	100% Endothelial precursors
140	0.03	20	100% Myocardium
56	0.03	82	98.78% Endothelial cells	1.22% Unclassified
4	0.029	115	96.52% Endothelial cells	3.48% Unclassified
54	0.029	160	97.5% Proliferating cells	1.88% Unclassified	0.62% Endothelial precursors
107	0.028	108	99.07% Unclassified	0.93% Proliferating cells
85	0.028	74	100% Endothelial cells
89	0.028	92	97.83% Myocardium	2.17% Unclassified
0	0.027	198	99.49% Endothelial cells	0.51% Unclassified
108	0.027	75	76.% Endothelial cells	18.67% Bulbus arteriosus	2.67% Unclassified	1.33% Erythrocytes	1.33% AV cushion
118	0.027	12	100% Hematopoietic precursor
18	0.026	37	94.59% Mesenchymal fibroblasts	5.41% Unclassified
1	0.026	330	100% Unclassified
21	0.026	200	99.5% Endothelial cells	0.5% AV endocardium
66	0.026	91	100% Endothelial cells
137	0.025	19	94.74% Bulbus arteriosus	5.26% Neural crest
93	0.025	138	67.39% Leukocytes	32.61% Unclassified
106	0.025	40	95.% Bulbus arteriosus	5.% Neural crest
68	0.024	107	100% AV endocardium
94	0.024	113	98.23% Endothelial precursors	1.77% Proliferating cells
112	0.023	111	100% Endothelial cells
36	0.023	122	99.18% Myocardium	0.82% Unclassified
158	0.022	33	100% Resident fibroblasts
67	0.022	95	100% Myocardium
116	0.022	71	94.37% Endothelial cells	5.63% Unclassified
64	0.021	92	93.48% Endothelial cells	6.52% AV endocardium
73	0.021	96	100% Unclassified
42	0.02	51	86.27% AV cushion	7.84% Endothelial cells	5.88% AV endocardium
74	0.02	84	86.9% AV endocardium	13.1% Endothelial cells
43	0.02	150	100% Endothelial precursors
17	0.02	237	100% Endothelial cells
82	0.02	68	100% AV endocardium
30	0.019	76	100% AV endocardium
91	0.019	88	100% Endothelial cells
59	0.019	111	100% Endothelial cells
35	0.019	131	100% Endothelial cells
16	0.019	207	100% Endothelial cells
25	0.019	164	73.78% Unclassified	19.51% Proliferating cells	3.05% Cardiac peripheral nerves	1.22% Erythrocytes	1.22% Bulbus arteriosus	0.61% Endothelial precursors	0.61% Myocardium
60	0.019	92	100% Endothelial cells
70	0.019	82	92.68% Myocardium	7.32% Unclassified
78	0.019	130	100% Endothelial cells
62	0.018	167	98.8% Unclassified	1.2% Cardiac peripheral nerves
96	0.018	52	98.08% Unclassified	1.92% Endothelial cells
129	0.018	44	100% Endothelial cells
51	0.018	167	94.61% AV endocardium	5.39% Endothelial cells
9	0.018	56	96.43% Unclassified	3.57% Endothelial cells
46	0.018	72	100% Endothelial cells
38	0.017	114	93.86% Endothelial cells	6.14% AV cushion
3	0.016	366	98.09% Unclassified	1.09% Erythrocytes	0.55% Myocardium	0.27% Proliferating cells
123	0.016	4	100% AV cushion
149	0.016	26	100% Mesenchymal fibroblasts
111	0.016	42	73.81% AV cushion	23.81% Endothelial cells	2.38% Proliferating cells
48	0.016	93	100% Endothelial cells
95	0.016	81	100% AV endocardium
121	0.016	30	96.67% Bulbus arteriosus	3.33% Epicardium
148	0.016	13	100% Endothelial cells
127	0.015	25	100% Mesenchymal fibroblasts
145	0.015	24	91.67% Endothelial cells	4.17% Unclassified	4.17% Bulbus arteriosus
126	0.015	52	100% Endothelial precursors
33	0.014	19	94.74% Epicardium	5.26% Bulbus arteriosus
132	0.014	32	100% Hematopoietic precursor
76	0.014	80	100% Endothelial cells
10	0.014	147	100% Unclassified
83	0.014	113	100% Endothelial cells
131	0.013	68	100% Endothelial cells
11	0.013	155	100% Endothelial cells
141	0.012	14	100% Hematopoietic precursor
6	0.012	286	98.95% Cardiac peripheral nerves	1.05% Unclassified
125	0.012	46	100% Cardiac peripheral nerves
20	0.012	155	99.35% Unclassified	0.65% Endothelial cells
50	0.012	51	98.04% Unclassified	1.96% Mesenchymal fibroblasts
52	0.012	120	81.67% Endothelial precursors	13.33% Proliferating cells	2.5% Unclassified	2.5% Endothelial cells
12	0.012	94	98.94% Endothelial cells	1.06% Unclassified
71	0.012	107	93.46% Endothelial cells	6.54% Unclassified
153	0.012	23	95.65% Myocardium	4.35% Neural crest
65	0.012	73	98.63% Mesenchymal fibroblasts	1.37% Unclassified
113	0.011	121	100% Cardiac peripheral nerves
98	0.011	74	100% Endothelial cells
101	0.011	83	98.8% Endothelial cells	1.2% Neural crest
144	0.011	33	100% Endothelial cells
146	0.011	40	90.% Mesenchymal fibroblasts	10.% Unclassified
104	0.01	81	100% Endothelial cells
24	0.01	174	99.43% Unclassified	0.57% Endothelial cells
159	0.01	40	100% Mesoderm progenitors
53	0.01	146	97.26% Unclassified	2.74% Bulbus arteriosus
156	0.009	17	100% Endothelial cells
138	0.009	22	90.91% Bulbus arteriosus	9.09% Neural crest
44	0.009	127	100% Cardiac peripheral nerves
58	0.009	160	100% Endothelial cells
105	0.008	77	80.52% Endothelial cells	18.18% Unclassified	1.3% Hematopoietic precursor
22	0.008	45	97.78% Endothelial cells	2.22% AV cushion
84	0.008	31	100% Mesenchymal fibroblasts
160	0.008	6	100% Mesoderm progenitors
143	0.007	22	100% Mesenchymal fibroblasts
103	0.007	30	100% Mesenchymal fibroblasts
99	0.007	59	100% Endothelial cells
7	0.007	93	100% Unclassified
110	0.007	37	97.3% Endothelial precursors	2.7% Endothelial cells
72	0.007	49	100% Endothelial cells
147	0.006	70	100% Endothelial cells
162	0.006	6	100% Neuronal cells
49	0.006	53	98.11% Mesenchymal fibroblasts	1.89% Unclassified
39	0.006	205	97.56% Endothelial cells	2.44% Unclassified
32	0.006	38	100% Endothelial cells
69	0.005	116	100% Unclassified
27	0.005	73	94.52% Unclassified	2.74% Endothelial cells	2.74% Erythrocytes
134	0.005	41	100% Mesenchymal fibroblasts
81	0.005	77	100% Neural crest
135	0.005	31	93.55% Neural crest	6.45% Bulbus arteriosus
97	0.004	47	100% Mesenchymal fibroblasts
155	0.004	55	98.18% Neural crest	1.82% Mesenchymal fibroblasts
120	0.004	50	100% Endothelial cells
34	0.003	60	100% Endothelial cells
