## Supplementary material for "scRNA-seq reveals the diversity of the developing cardiac cell lineage and molecular building blocks of the primary pacemaker": Supp_Table_7

### Sheet: chop-chop
n	Ensembl ID	Ensembl transcript	Ensembl gene name	CC-Rank	Target sequence	Genomic location	Strand	GC content (%)	Self-complementarity	MM0	MM1	MM2	MM3	Efficiency
1.	ENSDARG00000042837	ENSDART00000062874	atp1b3b	1	GTTATCGGGCTTAAGCCGCGAGG	chr15:4363979	-	60	2	0	0	0	0	74.58
2.	ENSDARG00000042837	ENSDART00000062874	atp1b3b	2	TCCCAAATACAGGGACCGAGTGG	chr15:4376046	-	55	0	0	0	0	0	67.72
3.	ENSDARG00000042837	ENSDART00000062874	atp1b3b	3	AGCAAATGAGCCCTGTCAGGAGG	chr15:4367626	-	55	1	0	0	0	0	57.36
4.	ENSDARG00000104752	ENSDART00000168748	colec10	1	GCCTTGAGCCAGGTAGACTGTGG	chr16:9681466	-	60	0	0	0	0	0	63.18
5.	ENSDARG00000104752	ENSDART00000168748	colec10	3	GTCTAACCTCTCATTCCTCTAGG	chr16:9690417	+	45	0	0	0	0	0	58.83
6.	ENSDARG00000104752	ENSDART00000168748	colec10	9	AGAGACCTTGCTTGCCAGATGGG	chr16:9691334	+	50	0	0	0	0	0	40.85
7.	EGFP	EGFP	EGFP	1	CATGCCGAGAGTGATCCCGGCGG	seq:677	-	65	1	0	0	0	0	78.63
8.	EGFP	EGFP	EGFP	2	CGCGCCGAGGTGAAGTTCGAGGG	seq:325	+	65	0	0	0	0	0	61.05
9.	EGFP	EGFP	EGFP	5	CAGAACACCCCCATCGGCGACGG	seq:550	+	65	0	0	0	0	0	55.02
10.	EGFP	EGFP	EGFP	9	GAGCTGGACGGCGACGTAAACGG	seq:49	+	60	0	0	0	0	0	37.58
	IVT gRNA:	Gene	CC-Rank	gRNA	sequence 5'->3'
		EGFP	9	gRNA 1	GATTAATACGACTCACTATAGGGCTGGACGGCGACGTAAAGTTTTAGAGCTAGAAATAGCAAGTTAAAATAAGGC
		EGFP	2	gRNA 2	GATTAATACGACTCACTATAGGCGCCGAGGTGAAGTTCGAGTTTTAGAGCTAGAAATAGCAAGTTAAAATAAGGC
		EGFP	5	gRNA 3	GATTAATACGACTCACTATAGGGAACACCCCCATCGGCGAGTTTTAGAGCTAGAAATAGCAAGTTAAAATAAGGC
		EGFP	1	gRNA 4	GATTAATACGACTCACTATAGGTGCCGAGAGTGATCCCGGGTTTTAGAGCTAGAAATAGCAAGTTAAAATAAGGC
		-	-	scaffold primer	GCCTTATTTTAACTTGCTATTTCTAGCTCTAAAAC
		T7 promoter
