## Supplementary material for "scRNA-seq reveals the diversity of the developing cardiac cell lineage and molecular building blocks of the primary pacemaker": Supp_Table_10

### Sheet: Sheet1
Analysis Type:	PANTHER Overrepresentation Test (Released 20221013)
Annotation Version and Release Date:	GO Ontology database DOI: 10.5281/zenodo.6799722 Released 2022-07-01
Analyzed List:	upload_1 (Danio rerio)
Reference List:	Danio rerio (all genes in database)
Test Type:	FISHER
Correction:	FDR
GO biological process complete	Danio rerio - REFLIST (25704)	upload_1 (93)	upload_1 (expected)	upload_1 (over/under)	upload_1 (fold Enrichment)	upload_1 (raw P-value)	upload_1 (FDR)
negative regulation of heart rate (GO:0010459)	3	2	.01	+	> 100	1.28E-04	2.35E-02
regulation of cardiac muscle contraction by calcium ion signaling (GO:0010882)	4	2	.01	+	> 100	1.91E-04	3.26E-02
negative regulation of blood circulation (GO:1903523)	4	2	.01	+	> 100	1.91E-04	3.21E-02
atrial cardiac muscle tissue development (GO:0003228)	4	2	.01	+	> 100	1.91E-04	3.15E-02
negative regulation of heart contraction (GO:0045822)	4	2	.01	+	> 100	1.91E-04	3.10E-02
cardiac conduction system development (GO:0003161)	4	2	.01	+	> 100	1.91E-04	3.04E-02
atrial cardiac muscle cell differentiation (GO:0055011)	6	2	.02	+	92.13	3.55E-04	4.98E-02
export across plasma membrane (GO:0140115)	22	3	.08	+	37.69	9.85E-05	1.93E-02
regulation of heart contraction (GO:0008016)	83	10	.30	+	33.30	1.43E-12	4.46E-09
regulation of muscle contraction (GO:0006937)	39	4	.14	+	28.35	1.75E-05	4.99E-03
cardiac muscle cell development (GO:0055013)	40	4	.14	+	27.64	1.92E-05	5.16E-03
regulation of heart rate (GO:0002027)	31	3	.11	+	26.75	2.50E-04	3.79E-02
regulation of blood circulation (GO:1903522)	104	10	.38	+	26.58	1.13E-11	2.65E-08
cardiac cell development (GO:0055006)	44	4	.16	+	25.13	2.73E-05	6.93E-03
regulation of muscle system process (GO:0090257)	45	4	.16	+	24.57	2.96E-05	7.32E-03
skeletal muscle tissue development (GO:0007519)	124	10	.45	+	22.29	5.70E-11	7.66E-08
cardiac muscle tissue development (GO:0048738)	101	8	.37	+	21.89	5.92E-09	4.28E-06
cardiac muscle cell differentiation (GO:0055007)	52	4	.19	+	21.26	5.04E-05	1.03E-02
striated muscle tissue development (GO:0014706)	104	8	.38	+	21.26	7.35E-09	4.93E-06
skeletal muscle organ development (GO:0060538)	136	10	.49	+	20.32	1.34E-10	1.57E-07
myofibril assembly (GO:0030239)	103	7	.37	+	18.78	1.48E-07	7.73E-05
regulation of system process (GO:0044057)	163	11	.59	+	18.65	3.61E-11	6.79E-08
heart process (GO:0003015)	122	8	.44	+	18.12	2.38E-08	1.40E-05
muscle tissue development (GO:0060537)	219	14	.79	+	17.67	1.28E-13	1.20E-09
striated muscle cell development (GO:0055002)	112	7	.41	+	17.27	2.54E-07	1.19E-04
cellular component assembly involved in morphogenesis (GO:0010927)	112	7	.41	+	17.27	2.54E-07	1.14E-04
heart contraction (GO:0060047)	118	7	.43	+	16.40	3.55E-07	1.52E-04
cardiocyte differentiation (GO:0035051)	71	4	.26	+	15.57	1.58E-04	2.80E-02
muscle contraction (GO:0006936)	127	7	.46	+	15.23	5.69E-07	2.33E-04
muscle organ development (GO:0007517)	185	10	.67	+	14.94	2.27E-09	2.13E-06
muscle system process (GO:0003012)	131	7	.47	+	14.77	6.95E-07	2.72E-04
striated muscle cell differentiation (GO:0051146)	211	11	.76	+	14.41	4.91E-10	5.13E-07
heart looping (GO:0001947)	126	6	.46	+	13.16	8.48E-06	2.84E-03
muscle cell development (GO:0055001)	214	10	.77	+	12.92	8.59E-09	5.38E-06
actomyosin structure organization (GO:0031032)	151	7	.55	+	12.81	1.72E-06	6.23E-04
muscle structure development (GO:0061061)	378	16	1.37	+	11.70	8.45E-13	3.97E-09
embryonic heart tube morphogenesis (GO:0003143)	142	6	.51	+	11.68	1.63E-05	4.78E-03
muscle cell differentiation (GO:0042692)	267	11	.97	+	11.39	5.21E-09	4.08E-06
embryonic heart tube development (GO:0035050)	171	6	.62	+	9.70	4.46E-05	9.97E-03
circulatory system process (GO:0003013)	260	8	.94	+	8.50	5.81E-06	2.02E-03
determination of heart left/right asymmetry (GO:0061371)	199	6	.72	+	8.33	1.00E-04	1.93E-02
regulation of supramolecular fiber organization (GO:1902903)	201	6	.73	+	8.25	1.06E-04	1.99E-02
heart development (GO:0007507)	576	17	2.08	+	8.16	3.81E-11	5.96E-08
heart morphogenesis (GO:0003007)	241	7	.87	+	8.03	3.27E-05	7.68E-03
non-membrane-bounded organelle assembly (GO:0140694)	248	7	.90	+	7.80	3.90E-05	8.95E-03
blood circulation (GO:0008015)	254	7	.92	+	7.62	4.52E-05	9.88E-03
regulation of actin cytoskeleton organization (GO:0032956)	237	6	.86	+	7.00	2.53E-04	3.77E-02
regulation of actin filament-based process (GO:0032970)	239	6	.86	+	6.94	2.64E-04	3.88E-02
epithelial tube morphogenesis (GO:0060562)	252	6	.91	+	6.58	3.48E-04	4.95E-02
actin filament-based process (GO:0030029)	598	14	2.16	+	6.47	4.09E-08	2.26E-05
actin cytoskeleton organization (GO:0030036)	580	13	2.10	+	6.19	2.12E-07	1.05E-04
circulatory system development (GO:0072359)	977	19	3.53	+	5.37	2.28E-09	1.95E-06
supramolecular fiber organization (GO:0097435)	545	10	1.97	+	5.07	3.20E-05	7.70E-03
cellular component morphogenesis (GO:0032989)	614	11	2.22	+	4.95	1.56E-05	4.73E-03
inorganic cation transmembrane transport (GO:0098662)	461	8	1.67	+	4.80	2.97E-04	4.29E-02
tissue morphogenesis (GO:0048729)	566	9	2.05	+	4.39	2.33E-04	3.59E-02
anatomical structure formation involved in morphogenesis (GO:0048646)	827	12	2.99	+	4.01	4.82E-05	1.03E-02
regulation of multicellular organismal process (GO:0051239)	827	12	2.99	+	4.01	4.82E-05	1.01E-02
cytoskeleton organization (GO:0007010)	1040	14	3.76	+	3.72	2.42E-05	6.33E-03
tissue development (GO:0009888)	1490	19	5.39	+	3.52	1.52E-06	5.70E-04
system process (GO:0003008)	945	12	3.42	+	3.51	1.67E-04	2.90E-02
anatomical structure morphogenesis (GO:0009653)	2179	22	7.88	+	2.79	8.70E-06	2.82E-03
animal organ development (GO:0048513)	2727	25	9.87	+	2.53	9.72E-06	3.04E-03
system development (GO:0048731)	3449	26	12.48	+	2.08	1.96E-04	3.07E-02
multicellular organismal process (GO:0032501)	5021	36	18.17	+	1.98	1.87E-05	5.16E-03
anatomical structure development (GO:0048856)	4629	33	16.75	+	1.97	6.24E-05	1.25E-02
developmental process (GO:0032502)	4819	33	17.44	+	1.89	1.47E-04	2.66E-02
