## Supplementary material for "scRNA-seq reveals the diversity of the developing cardiac cell lineage and molecular building blocks of the primary pacemaker": Supp_Table_11

### Sheet: Sheet1
Analysis Type:	PANTHER Overrepresentation Test (Released 20221013)
Annotation Version and Release Date:	GO Ontology database DOI: 10.5281/zenodo.6799722 Released 2022-07-01
Analyzed List:	upload_1 (Homo sapiens)
Reference List:	Homo sapiens (all genes in database)
Test Type:	FISHER
Correction:	FDR
GO biological process complete	Homo sapiens - REFLIST (20589)	upload_1 (250)	upload_1 (expected)	upload_1 (over/under)	upload_1 (fold Enrichment)	upload_1 (raw P-value)	upload_1 (FDR)
negative regulation of polyamine transmembrane transport (GO:1902268)	3	3	.04	+	82.36	3.32E-05	3.18E-03
regulation of polyamine transmembrane transport (GO:1902267)	5	3	.06	+	49.41	9.14E-05	6.92E-03
adenine transport (GO:0015853)	5	3	.06	+	49.41	9.14E-05	6.89E-03
sinoatrial node cell development (GO:0060931)	5	3	.06	+	49.41	9.14E-05	6.86E-03
regulation of relaxation of cardiac muscle (GO:1901897)	6	3	.07	+	41.18	1.36E-04	9.14E-03
sinoatrial node cell differentiation (GO:0060921)	6	3	.07	+	41.18	1.36E-04	9.10E-03
positive regulation of Rac protein signal transduction (GO:0035022)	6	3	.07	+	41.18	1.36E-04	9.07E-03
bud elongation involved in lung branching (GO:0060449)	7	3	.08	+	35.30	1.92E-04	1.16E-02
mammary gland formation (GO:0060592)	7	3	.08	+	35.30	1.92E-04	1.16E-02
sinoatrial node development (GO:0003163)	12	5	.15	+	34.31	1.31E-06	2.10E-04
release of sequestered calcium ion into cytosol by sarcoplasmic reticulum (GO:0014808)	8	3	.10	+	30.88	2.62E-04	1.48E-02
cellular response to nitrogen starvation (GO:0006995)	12	4	.15	+	27.45	3.29E-05	3.20E-03
purine nucleobase transport (GO:0006863)	9	3	.11	+	27.45	3.46E-04	1.76E-02
cellular response to nitrogen levels (GO:0043562)	12	4	.15	+	27.45	3.29E-05	3.18E-03
sodium ion export across plasma membrane (GO:0036376)	15	5	.18	+	27.45	3.19E-06	4.36E-04
relaxation of cardiac muscle (GO:0055119)	15	5	.18	+	27.45	3.19E-06	4.32E-04
cardiac pacemaker cell development (GO:0060926)	9	3	.11	+	27.45	3.46E-04	1.76E-02
release of sequestered calcium ion into cytosol by endoplasmic reticulum (GO:1903514)	9	3	.11	+	27.45	3.46E-04	1.75E-02
nucleobase transport (GO:0015851)	10	3	.12	+	24.71	4.46E-04	2.17E-02
cardiac pacemaker cell differentiation (GO:0060920)	10	3	.12	+	24.71	4.46E-04	2.17E-02
regulation of cardiac muscle contraction by regulation of the release of sequestered calcium ion (GO:0010881)	21	6	.25	+	23.53	6.73E-07	1.20E-04
cellular potassium ion homeostasis (GO:0030007)	14	4	.17	+	23.53	5.42E-05	4.72E-03
establishment or maintenance of transmembrane electrochemical gradient (GO:0010248)	11	3	.13	+	22.46	5.63E-04	2.63E-02
cellular response to caffeine (GO:0071313)	11	3	.13	+	22.46	5.63E-04	2.62E-02
positive regulation of cell-cell adhesion mediated by cadherin (GO:2000049)	11	3	.13	+	22.46	5.63E-04	2.61E-02
mitochondrial respirasome assembly (GO:0097250)	11	3	.13	+	22.46	5.63E-04	2.60E-02
regulation of cardioblast proliferation (GO:0003264)	11	3	.13	+	22.46	5.63E-04	2.60E-02
atrial cardiac muscle tissue development (GO:0003228)	22	6	.27	+	22.46	8.48E-07	1.46E-04
regulation of cardiac muscle contraction by calcium ion signaling (GO:0010882)	26	7	.32	+	22.17	1.08E-07	2.68E-05
cell communication by electrical coupling involved in cardiac conduction (GO:0086064)	15	4	.18	+	21.96	6.80E-05	5.64E-03
regulation of release of sequestered calcium ion into cytosol by sarcoplasmic reticulum (GO:0010880)	29	7	.35	+	19.88	2.04E-07	4.77E-05
outflow tract septum morphogenesis (GO:0003148)	25	6	.30	+	19.77	1.61E-06	2.47E-04
epithelial tube branching involved in lung morphogenesis (GO:0060441)	26	6	.32	+	19.01	1.96E-06	2.82E-04
regulation of ATPase-coupled calcium transmembrane transporter activity (GO:1901894)	13	3	.16	+	19.01	8.51E-04	3.70E-02
cellular sodium ion homeostasis (GO:0006883)	22	5	.27	+	18.72	1.55E-05	1.76E-03
positive regulation of cardiac muscle cell proliferation (GO:0060045)	23	5	.28	+	17.90	1.87E-05	2.07E-03
polyamine biosynthetic process (GO:0006596)	14	3	.17	+	17.65	1.02E-03	4.25E-02
cellular response to purine-containing compound (GO:0071415)	14	3	.17	+	17.65	1.02E-03	4.24E-02
endoplasmic reticulum membrane organization (GO:0090158)	14	3	.17	+	17.65	1.02E-03	4.23E-02
regulation of relaxation of muscle (GO:1901077)	14	3	.17	+	17.65	1.02E-03	4.22E-02
regulation of cell proliferation involved in heart morphogenesis (GO:2000136)	19	4	.23	+	17.34	1.50E-04	9.70E-03
relaxation of muscle (GO:0090075)	24	5	.29	+	17.16	2.24E-05	2.42E-03
cell communication by electrical coupling (GO:0010644)	20	4	.24	+	16.47	1.78E-04	1.10E-02
branching involved in salivary gland morphogenesis (GO:0060445)	15	3	.18	+	16.47	1.22E-03	4.94E-02
positive regulation of sequestering of calcium ion (GO:0051284)	15	3	.18	+	16.47	1.22E-03	4.92E-02
sarcoplasmic reticulum calcium ion transport (GO:0070296)	15	3	.18	+	16.47	1.22E-03	4.91E-02
response to caffeine (GO:0031000)	15	3	.18	+	16.47	1.22E-03	4.90E-02
regulation of the force of heart contraction (GO:0002026)	26	5	.32	+	15.84	3.14E-05	3.14E-03
response to muscle stretch (GO:0035994)	26	5	.32	+	15.84	3.14E-05	3.12E-03
regulation of cell-cell adhesion mediated by cadherin (GO:2000047)	21	4	.25	+	15.69	2.10E-04	1.23E-02
cotranslational protein targeting to membrane (GO:0006613)	22	4	.27	+	14.97	2.46E-04	1.41E-02
positive regulation of cardiac muscle tissue growth (GO:0055023)	28	5	.34	+	14.71	4.31E-05	3.93E-03
mesenchymal cell proliferation (GO:0010463)	28	5	.34	+	14.71	4.31E-05	3.90E-03
integrated stress response signaling (GO:0140467)	31	5	.38	+	13.28	6.64E-05	5.54E-03
regulation of cardiac conduction (GO:1903779)	25	4	.30	+	13.18	3.79E-04	1.89E-02
sarcomere organization (GO:0045214)	38	6	.46	+	13.00	1.35E-05	1.58E-03
sodium ion homeostasis (GO:0055078)	38	6	.46	+	13.00	1.35E-05	1.57E-03
positive regulation of heart growth (GO:0060421)	32	5	.39	+	12.87	7.60E-05	6.08E-03
cardiac muscle cell development (GO:0055013)	58	9	.70	+	12.78	1.04E-07	2.63E-05
cardiac muscle cell differentiation (GO:0055007)	84	13	1.02	+	12.75	1.49E-10	7.53E-08
regulation of cardiac muscle cell contraction (GO:0086004)	33	5	.40	+	12.48	8.67E-05	6.60E-03
regulation of ryanodine-sensitive calcium-release channel activity (GO:0060314)	27	4	.33	+	12.20	4.93E-04	2.35E-02
regulation of myotube differentiation (GO:0010830)	42	6	.51	+	11.77	2.26E-05	2.43E-03
cardiac cell development (GO:0055006)	64	9	.78	+	11.58	2.22E-07	4.83E-05
cardiocyte differentiation (GO:0035051)	114	16	1.38	+	11.56	4.10E-12	2.92E-09
pharyngeal system development (GO:0060037)	29	4	.35	+	11.36	6.29E-04	2.88E-02
cellular biogenic amine biosynthetic process (GO:0042401)	37	5	.45	+	11.13	1.41E-04	9.27E-03
regulation of cardiac muscle cell action potential (GO:0098901)	30	4	.36	+	10.98	7.07E-04	3.18E-02
outflow tract morphogenesis (GO:0003151)	75	10	.91	+	10.98	7.34E-08	2.02E-05
lung morphogenesis (GO:0060425)	45	6	.55	+	10.98	3.22E-05	3.17E-03
positive regulation of ATP-dependent activity (GO:0032781)	45	6	.55	+	10.98	3.22E-05	3.15E-03
amine biosynthetic process (GO:0009309)	38	5	.46	+	10.84	1.58E-04	1.01E-02
regulation of cardiac muscle contraction (GO:0055117)	76	10	.92	+	10.84	8.21E-08	2.18E-05
cardiac conduction system development (GO:0003161)	38	5	.46	+	10.84	1.58E-04	1.01E-02
cardiac conduction (GO:0061337)	69	9	.84	+	10.74	3.95E-07	7.47E-05
myofibril assembly (GO:0030239)	62	8	.75	+	10.63	1.91E-06	2.82E-04
regulation of actin filament-based movement (GO:1903115)	39	5	.47	+	10.56	1.77E-04	1.11E-02
regulation of cardiac muscle cell proliferation (GO:0060043)	39	5	.47	+	10.56	1.77E-04	1.11E-02
negative regulation of calcium ion transmembrane transporter activity (GO:1901020)	39	5	.47	+	10.56	1.77E-04	1.10E-02
endocardial cushion development (GO:0003197)	47	6	.57	+	10.51	4.02E-05	3.71E-03
striated muscle cell development (GO:0055002)	63	8	.76	+	10.46	2.13E-06	3.03E-04
regulation of striated muscle contraction (GO:0006942)	95	12	1.15	+	10.40	6.18E-09	2.25E-06
cardiac muscle cell action potential (GO:0086001)	49	6	.59	+	10.08	4.98E-05	4.43E-03
establishment of endothelial barrier (GO:0061028)	33	4	.40	+	9.98	9.78E-04	4.14E-02
positive regulation of striated muscle cell differentiation (GO:0051155)	43	5	.52	+	9.58	2.68E-04	1.51E-02
cell communication involved in cardiac conduction (GO:0086065)	43	5	.52	+	9.58	2.68E-04	1.51E-02
positive regulation of organ growth (GO:0046622)	43	5	.52	+	9.58	2.68E-04	1.50E-02
cardiac muscle tissue development (GO:0048738)	182	21	2.21	+	9.50	5.46E-14	7.14E-11
cardiac septum morphogenesis (GO:0060411)	70	8	.85	+	9.41	4.36E-06	5.75E-04
potassium ion homeostasis (GO:0055075)	35	4	.42	+	9.41	1.20E-03	4.86E-02
regulation of heart contraction (GO:0008016)	202	23	2.45	+	9.38	4.25E-15	2.22E-11
cell fate determination (GO:0001709)	44	5	.53	+	9.36	2.96E-04	1.57E-02
potassium ion import across plasma membrane (GO:1990573)	44	5	.53	+	9.36	2.96E-04	1.57E-02
cardiac chamber morphogenesis (GO:0003206)	124	14	1.51	+	9.30	1.25E-09	5.45E-07
striated muscle tissue development (GO:0014706)	188	21	2.28	+	9.20	9.75E-14	1.18E-10
ventricular cardiac muscle tissue morphogenesis (GO:0055010)	46	5	.56	+	8.95	3.58E-04	1.80E-02
regulation of striated muscle cell differentiation (GO:0051153)	83	9	1.01	+	8.93	1.63E-06	2.48E-04
regulation of heart rate (GO:0002027)	104	11	1.26	+	8.71	1.41E-07	3.40E-05
neural crest cell migration (GO:0001755)	57	6	.69	+	8.67	1.08E-04	7.78E-03
export across plasma membrane (GO:0140115)	57	6	.69	+	8.67	1.08E-04	7.74E-03
negative regulation of osteoblast differentiation (GO:0045668)	48	5	.58	+	8.58	4.28E-04	2.11E-02
regulation of calcium ion transmembrane transporter activity (GO:1901019)	97	10	1.18	+	8.49	6.54E-07	1.18E-04
mesenchymal cell migration (GO:0090497)	59	6	.72	+	8.38	1.28E-04	8.79E-03
heart process (GO:0003015)	109	11	1.32	+	8.31	2.18E-07	4.82E-05
regulation of blood circulation (GO:1903522)	251	25	3.05	+	8.20	4.43E-15	1.73E-11
negative regulation of calcium ion transmembrane transport (GO:1903170)	51	5	.62	+	8.07	5.54E-04	2.61E-02
endothelial cell development (GO:0001885)	51	5	.62	+	8.07	5.54E-04	2.60E-02
striated muscle cell differentiation (GO:0051146)	204	20	2.48	+	8.07	3.52E-12	2.63E-09
regulation of ATP-dependent activity (GO:0043462)	73	7	.89	+	7.90	4.96E-05	4.44E-03
cardiac chamber development (GO:0003205)	168	16	2.04	+	7.84	8.01E-10	3.80E-07
regulation of miRNA transcription (GO:1902893)	63	6	.76	+	7.84	1.79E-04	1.10E-02
muscle cell development (GO:0055001)	160	15	1.94	+	7.72	3.34E-09	1.28E-06
protein transmembrane transport (GO:0071806)	64	6	.78	+	7.72	1.94E-04	1.16E-02
cardiac septum development (GO:0003279)	107	10	1.30	+	7.70	1.50E-06	2.34E-04
regulation of cytosolic calcium ion concentration (GO:0051480)	54	5	.66	+	7.63	7.05E-04	3.19E-02
protein localization to endoplasmic reticulum (GO:0070972)	66	6	.80	+	7.49	2.26E-04	1.30E-02
regulation of cardiac muscle tissue growth (GO:0055021)	55	5	.67	+	7.49	7.62E-04	3.38E-02
ventricular cardiac muscle tissue development (GO:0003229)	55	5	.67	+	7.49	7.62E-04	3.37E-02
muscle contraction (GO:0006936)	230	20	2.79	+	7.16	2.64E-11	1.72E-08
regulation of osteoblast differentiation (GO:0045667)	127	11	1.54	+	7.13	8.95E-07	1.53E-04
heart contraction (GO:0060047)	93	8	1.13	+	7.08	2.97E-05	3.00E-03
muscle tissue development (GO:0060537)	326	28	3.96	+	7.07	3.00E-15	2.35E-11
muscle cell differentiation (GO:0042692)	268	23	3.25	+	7.07	1.03E-12	9.50E-10
muscle tissue morphogenesis (GO:0060415)	70	6	.85	+	7.06	3.04E-04	1.60E-02
cardiac ventricle morphogenesis (GO:0003208)	70	6	.85	+	7.06	3.04E-04	1.60E-02
regulation of release of sequestered calcium ion into cytosol (GO:0051279)	82	7	1.00	+	7.03	9.82E-05	7.19E-03
cardiac muscle tissue morphogenesis (GO:0055008)	59	5	.72	+	6.98	1.02E-03	4.25E-02
regulation of muscle contraction (GO:0006937)	169	14	2.05	+	6.82	4.79E-08	1.37E-05
muscle system process (GO:0003012)	282	23	3.42	+	6.72	2.73E-12	2.25E-09
regulation of miRNA metabolic process (GO:2000628)	74	6	.90	+	6.68	4.02E-04	1.99E-02
regulation of muscle cell differentiation (GO:0051147)	136	11	1.65	+	6.66	1.67E-06	2.52E-04
regulation of heart growth (GO:0060420)	62	5	.75	+	6.64	1.26E-03	5.00E-02
stem cell development (GO:0048864)	87	7	1.06	+	6.63	1.39E-04	9.17E-03
heart morphogenesis (GO:0003007)	249	20	3.02	+	6.61	9.87E-11	5.16E-08
cardiac ventricle development (GO:0003231)	126	10	1.53	+	6.54	5.84E-06	7.45E-04
cardiac muscle contraction (GO:0060048)	76	6	.92	+	6.50	4.59E-04	2.21E-02
actomyosin structure organization (GO:0031032)	114	9	1.38	+	6.50	1.79E-05	1.99E-03
muscle organ morphogenesis (GO:0048644)	77	6	.93	+	6.42	4.90E-04	2.34E-02
negative regulation of transmembrane transport (GO:0034763)	130	10	1.58	+	6.34	7.56E-06	9.41E-04
regulation of sodium ion transport (GO:0002028)	91	7	1.10	+	6.34	1.80E-04	1.10E-02
regulation of muscle system process (GO:0090257)	236	18	2.87	+	6.28	1.89E-09	7.62E-07
gland morphogenesis (GO:0022612)	106	8	1.29	+	6.22	7.07E-05	5.80E-03
neural crest cell development (GO:0014032)	81	6	.98	+	6.10	6.30E-04	2.87E-02
cellular component assembly involved in morphogenesis (GO:0010927)	108	8	1.31	+	6.10	7.99E-05	6.30E-03
striated muscle contraction (GO:0006941)	109	8	1.32	+	6.04	8.49E-05	6.49E-03
endothelial cell differentiation (GO:0045446)	83	6	1.01	+	5.95	7.11E-04	3.19E-02
multicellular organismal signaling (GO:0035637)	125	9	1.52	+	5.93	3.53E-05	3.32E-03
inorganic ion import across plasma membrane (GO:0099587)	99	7	1.20	+	5.82	2.92E-04	1.58E-02
inorganic cation import across plasma membrane (GO:0098659)	99	7	1.20	+	5.82	2.92E-04	1.57E-02
endothelium development (GO:0003158)	99	7	1.20	+	5.82	2.92E-04	1.57E-02
regulation of calcium ion transmembrane transport (GO:1903169)	185	13	2.25	+	5.79	8.45E-07	1.47E-04
muscle structure development (GO:0061061)	499	35	6.06	+	5.78	2.76E-16	4.32E-12
regulation of actomyosin structure organization (GO:0110020)	101	7	1.23	+	5.71	3.28E-04	1.70E-02
organ growth (GO:0035265)	101	7	1.23	+	5.71	3.28E-04	1.70E-02
developmental growth involved in morphogenesis (GO:0060560)	131	9	1.59	+	5.66	4.99E-05	4.42E-03
ureteric bud development (GO:0001657)	88	6	1.07	+	5.62	9.48E-04	4.06E-02
mesonephric tubule development (GO:0072164)	89	6	1.08	+	5.55	1.00E-03	4.21E-02
mesonephric epithelium development (GO:0072163)	89	6	1.08	+	5.55	1.00E-03	4.20E-02
cellular biogenic amine metabolic process (GO:0006576)	89	6	1.08	+	5.55	1.00E-03	4.19E-02
cellular amine metabolic process (GO:0044106)	89	6	1.08	+	5.55	1.00E-03	4.18E-02
response to calcium ion (GO:0051592)	149	10	1.81	+	5.53	2.30E-05	2.46E-03
regulation of stress fiber assembly (GO:0051492)	92	6	1.12	+	5.37	1.18E-03	4.81E-02
regulation of cation channel activity (GO:2001257)	185	12	2.25	+	5.34	4.88E-06	6.33E-04
mesonephros development (GO:0001823)	93	6	1.13	+	5.31	1.24E-03	4.95E-02
response to cAMP (GO:0051591)	93	6	1.13	+	5.31	1.24E-03	4.94E-02
negative regulation of protein-containing complex assembly (GO:0031333)	143	9	1.74	+	5.18	9.43E-05	6.94E-03
morphogenesis of a branching structure (GO:0001763)	175	11	2.12	+	5.18	1.60E-05	1.81E-03
mesenchyme development (GO:0060485)	239	15	2.90	+	5.17	4.69E-07	8.65E-05
response to retinoic acid (GO:0032526)	113	7	1.37	+	5.10	6.19E-04	2.84E-02
skeletal muscle organ development (GO:0060538)	146	9	1.77	+	5.08	1.09E-04	7.84E-03
heart development (GO:0007507)	555	34	6.74	+	5.05	3.17E-14	5.53E-11
response to purine-containing compound (GO:0014074)	147	9	1.78	+	5.04	1.15E-04	8.05E-03
sodium ion transmembrane transport (GO:0035725)	131	8	1.59	+	5.03	2.80E-04	1.53E-02
digestive tract development (GO:0048565)	132	8	1.60	+	4.99	2.94E-04	1.57E-02
regulation of transmembrane transporter activity (GO:0022898)	282	17	3.42	+	4.96	1.37E-07	3.36E-05
cellular response to reactive oxygen species (GO:0034614)	117	7	1.42	+	4.93	7.53E-04	3.36E-02
muscle organ development (GO:0007517)	304	18	3.69	+	4.88	7.50E-08	2.03E-05
sodium ion transport (GO:0006814)	186	11	2.26	+	4.87	2.74E-05	2.82E-03
regulation of ion transmembrane transporter activity (GO:0032412)	272	16	3.30	+	4.84	4.40E-07	8.21E-05
mesenchymal cell differentiation (GO:0048762)	171	10	2.08	+	4.82	6.93E-05	5.72E-03
branching morphogenesis of an epithelial tube (GO:0048754)	137	8	1.66	+	4.81	3.72E-04	1.86E-02
regulation of ossification (GO:0030278)	122	7	1.48	+	4.73	9.50E-04	4.06E-02
calcium-mediated signaling (GO:0019722)	157	9	1.91	+	4.72	1.84E-04	1.12E-02
regulation of transporter activity (GO:0032409)	299	17	3.63	+	4.68	3.00E-07	6.11E-05
digestive system development (GO:0055123)	143	8	1.74	+	4.61	4.88E-04	2.34E-02
regulation of sequestering of calcium ion (GO:0051282)	128	7	1.55	+	4.50	1.24E-03	4.95E-02
stem cell differentiation (GO:0048863)	183	10	2.22	+	4.50	1.18E-04	8.20E-03
morphogenesis of a branching epithelium (GO:0061138)	165	9	2.00	+	4.49	2.61E-04	1.49E-02
regulation of calcium ion transport (GO:0051924)	264	14	3.21	+	4.37	7.27E-06	9.20E-04
morphogenesis of embryonic epithelium (GO:0016331)	151	8	1.83	+	4.36	6.86E-04	3.11E-02
epithelial cell development (GO:0002064)	191	10	2.32	+	4.31	1.65E-04	1.04E-02
regulation of cation transmembrane transport (GO:1904062)	384	20	4.66	+	4.29	1.02E-07	2.63E-05
cellular calcium ion homeostasis (GO:0006874)	196	10	2.38	+	4.20	2.01E-04	1.19E-02
cellular response to starvation (GO:0009267)	178	9	2.16	+	4.16	4.44E-04	2.17E-02
epithelial tube morphogenesis (GO:0060562)	318	16	3.86	+	4.14	3.06E-06	4.21E-04
regulation of system process (GO:0044057)	568	28	6.90	+	4.06	8.04E-10	3.71E-07
regulation of metal ion transport (GO:0010959)	410	20	4.98	+	4.02	2.78E-07	5.82E-05
cellular response to nutrient levels (GO:0031669)	226	11	2.74	+	4.01	1.44E-04	9.39E-03
positive regulation of epithelial cell proliferation (GO:0050679)	209	10	2.54	+	3.94	3.28E-04	1.69E-02
establishment of protein localization to membrane (GO:0090150)	214	10	2.60	+	3.85	3.92E-04	1.95E-02
cellular response to organic cyclic compound (GO:0071407)	514	24	6.24	+	3.85	3.74E-08	1.11E-05
circulatory system development (GO:0072359)	909	42	11.04	+	3.81	2.19E-13	2.29E-10
regulation of transmembrane transport (GO:0034762)	593	27	7.20	+	3.75	8.28E-09	2.89E-06
ossification (GO:0001503)	290	13	3.52	+	3.69	8.10E-05	6.32E-03
calcium ion homeostasis (GO:0055074)	224	10	2.72	+	3.68	5.52E-04	2.61E-02
tissue morphogenesis (GO:0048729)	568	25	6.90	+	3.62	5.74E-08	1.61E-05
morphogenesis of an epithelium (GO:0002009)	459	20	5.57	+	3.59	1.50E-06	2.32E-04
regulation of developmental growth (GO:0048638)	324	14	3.93	+	3.56	6.31E-05	5.32E-03
cellular response to extracellular stimulus (GO:0031668)	256	11	3.11	+	3.54	4.02E-04	1.98E-02
cellular divalent inorganic cation homeostasis (GO:0072503)	233	10	2.83	+	3.53	7.39E-04	3.31E-02
cellular metal ion homeostasis (GO:0006875)	330	14	4.01	+	3.49	7.61E-05	6.06E-03
regulation of ion transmembrane transport (GO:0034765)	510	21	6.19	+	3.39	1.92E-06	2.82E-04
growth (GO:0040007)	413	17	5.01	+	3.39	1.89E-05	2.07E-03
developmental growth (GO:0048589)	413	17	5.01	+	3.39	1.89E-05	2.06E-03
actin filament-based process (GO:0030029)	611	25	7.42	+	3.37	2.17E-07	4.85E-05
negative regulation of protein phosphorylation (GO:0001933)	322	13	3.91	+	3.32	2.19E-04	1.27E-02
cell fate commitment (GO:0045165)	250	10	3.04	+	3.29	1.23E-03	4.95E-02
regulation of ERK1 and ERK2 cascade (GO:0070372)	303	12	3.68	+	3.26	4.49E-04	2.17E-02
regulation of actin filament-based process (GO:0032970)	405	16	4.92	+	3.25	5.33E-05	4.67E-03
blood circulation (GO:0008015)	408	16	4.95	+	3.23	5.79E-05	4.96E-03
tube morphogenesis (GO:0035239)	673	26	8.17	+	3.18	3.54E-07	6.85E-05
negative regulation of phosphorylation (GO:0042326)	365	14	4.43	+	3.16	2.09E-04	1.23E-02
actin cytoskeleton organization (GO:0030036)	549	21	6.67	+	3.15	5.79E-06	7.44E-04
gland development (GO:0048732)	422	16	5.12	+	3.12	8.48E-05	6.52E-03
cellular response to external stimulus (GO:0071496)	325	12	3.95	+	3.04	8.12E-04	3.55E-02
cellular response to lipid (GO:0071396)	519	19	6.30	+	3.01	2.92E-05	2.99E-03
regulation of supramolecular fiber organization (GO:1902903)	383	14	4.65	+	3.01	3.35E-04	1.72E-02
cellular response to organonitrogen compound (GO:0071417)	578	21	7.02	+	2.99	1.23E-05	1.46E-03
cell population proliferation (GO:0008283)	718	26	8.72	+	2.98	1.14E-06	1.89E-04
circulatory system process (GO:0003013)	498	18	6.05	+	2.98	5.55E-05	4.81E-03
regulation of Wnt signaling pathway (GO:0030111)	332	12	4.03	+	2.98	9.70E-04	4.12E-02
tissue development (GO:0009888)	1726	62	20.96	+	2.96	1.13E-14	2.97E-11
negative regulation of phosphate metabolic process (GO:0045936)	422	15	5.12	+	2.93	2.76E-04	1.52E-02
negative regulation of phosphorus metabolic process (GO:0010563)	423	15	5.14	+	2.92	2.82E-04	1.54E-02
in utero embryonic development (GO:0001701)	395	14	4.80	+	2.92	4.51E-04	2.18E-02
regulation of ion transport (GO:0043269)	708	25	8.60	+	2.91	2.87E-06	4.01E-04
blood vessel development (GO:0001568)	510	18	6.19	+	2.91	7.45E-05	6.02E-03
regulation of epithelial cell proliferation (GO:0050678)	369	13	4.48	+	2.90	7.56E-04	3.37E-02
cellular ion homeostasis (GO:0006873)	428	15	5.20	+	2.89	3.18E-04	1.66E-02
regulation of membrane potential (GO:0042391)	430	15	5.22	+	2.87	3.34E-04	1.72E-02
cellular component morphogenesis (GO:0032989)	604	21	7.33	+	2.86	2.30E-05	2.44E-03
axon development (GO:0061564)	404	14	4.91	+	2.85	5.59E-04	2.62E-02
cellular response to nitrogen compound (GO:1901699)	641	22	7.78	+	2.83	1.77E-05	1.99E-03
response to organic cyclic compound (GO:0014070)	879	30	10.67	+	2.81	5.41E-07	9.86E-05
cellular cation homeostasis (GO:0030003)	411	14	4.99	+	2.81	6.58E-04	2.99E-02
anatomical structure formation involved in morphogenesis (GO:0048646)	941	32	11.43	+	2.80	2.36E-07	5.07E-05
cellular response to oxygen-containing compound (GO:1901701)	1059	36	12.86	+	2.80	3.84E-08	1.11E-05
vasculature development (GO:0001944)	532	18	6.46	+	2.79	1.24E-04	8.55E-03
cellular chemical homeostasis (GO:0055082)	534	18	6.48	+	2.78	1.30E-04	8.87E-03
metal ion homeostasis (GO:0055065)	420	14	5.10	+	2.75	8.06E-04	3.53E-02
protein localization to membrane (GO:0072657)	451	15	5.48	+	2.74	5.40E-04	2.56E-02
blood vessel morphogenesis (GO:0048514)	421	14	5.11	+	2.74	8.24E-04	3.59E-02
response to lipid (GO:0033993)	843	28	10.24	+	2.74	2.21E-06	3.13E-04
animal organ morphogenesis (GO:0009887)	1003	33	12.18	+	2.71	3.11E-07	6.16E-05
tube development (GO:0035295)	885	29	10.75	+	2.70	1.86E-06	2.78E-04
cellular homeostasis (GO:0019725)	641	21	7.78	+	2.70	5.30E-05	4.67E-03
supramolecular fiber organization (GO:0097435)	580	19	7.04	+	2.70	1.21E-04	8.37E-03
negative regulation of cell differentiation (GO:0045596)	676	22	8.21	+	2.68	3.85E-05	3.58E-03
negative regulation of transport (GO:0051051)	435	14	5.28	+	2.65	1.11E-03	4.56E-02
embryonic morphogenesis (GO:0048598)	591	19	7.18	+	2.65	1.53E-04	9.84E-03
regulation of growth (GO:0040008)	627	20	7.61	+	2.63	1.14E-04	8.02E-03
cellular response to endogenous stimulus (GO:0071495)	1107	35	13.44	+	2.60	3.27E-07	6.40E-05
response to growth factor (GO:0070848)	507	16	6.16	+	2.60	6.15E-04	2.83E-02
cellular response to growth factor stimulus (GO:0071363)	477	15	5.79	+	2.59	9.37E-04	4.05E-02
hematopoietic or lymphoid organ development (GO:0048534)	710	22	8.62	+	2.55	7.76E-05	6.15E-03
epithelium development (GO:0060429)	1072	33	13.02	+	2.54	1.30E-06	2.10E-04
cellular response to hormone stimulus (GO:0032870)	489	15	5.94	+	2.53	1.19E-03	4.85E-02
epithelial cell differentiation (GO:0030855)	620	19	7.53	+	2.52	2.75E-04	1.52E-02
positive regulation of cell differentiation (GO:0045597)	884	27	10.73	+	2.52	1.48E-05	1.70E-03
chordate embryonic development (GO:0043009)	655	20	7.95	+	2.51	1.99E-04	1.19E-02
negative regulation of cellular component organization (GO:0051129)	690	21	8.38	+	2.51	1.44E-04	9.41E-03
negative regulation of developmental process (GO:0051093)	923	28	11.21	+	2.50	1.15E-05	1.40E-03
regulation of anatomical structure morphogenesis (GO:0022603)	924	28	11.22	+	2.50	1.17E-05	1.41E-03
hemopoiesis (GO:0030097)	660	20	8.01	+	2.50	2.19E-04	1.27E-02
cell development (GO:0048468)	1725	52	20.95	+	2.48	1.44E-09	6.12E-07
response to endogenous stimulus (GO:0009719)	1371	41	16.65	+	2.46	1.42E-07	3.37E-05
embryo development ending in birth or egg hatching (GO:0009792)	677	20	8.22	+	2.43	4.94E-04	2.35E-02
positive regulation of transport (GO:0051050)	919	27	11.16	+	2.42	3.71E-05	3.46E-03
immune system development (GO:0002520)	757	22	9.19	+	2.39	2.57E-04	1.47E-02
anatomical structure morphogenesis (GO:0009653)	2237	65	27.16	+	2.39	3.14E-11	1.97E-08
negative regulation of apoptotic process (GO:0043066)	898	26	10.90	+	2.38	6.26E-05	5.30E-03
response to hormone (GO:0009725)	767	22	9.31	+	2.36	2.86E-04	1.55E-02
regulation of cellular component biogenesis (GO:0044087)	951	27	11.55	+	2.34	5.63E-05	4.85E-03
positive regulation of developmental process (GO:0051094)	1339	38	16.26	+	2.34	1.94E-06	2.81E-04
response to oxygen-containing compound (GO:1901700)	1551	44	18.83	+	2.34	2.08E-07	4.73E-05
negative regulation of programmed cell death (GO:0043069)	918	26	11.15	+	2.33	8.18E-05	6.32E-03
regulation of transport (GO:0051049)	1766	50	21.44	+	2.33	2.35E-08	7.38E-06
negative regulation of catalytic activity (GO:0043086)	781	22	9.48	+	2.32	3.38E-04	1.73E-02
apoptotic process (GO:0006915)	1033	29	12.54	+	2.31	3.40E-05	3.23E-03
neuron projection development (GO:0031175)	677	19	8.22	+	2.31	9.73E-04	4.12E-02
cell death (GO:0008219)	1108	31	13.45	+	2.30	2.92E-05	2.97E-03
response to organonitrogen compound (GO:0010243)	968	27	11.75	+	2.30	7.23E-05	5.88E-03
regulation of cell differentiation (GO:0045595)	1581	44	19.20	+	2.29	3.07E-07	6.17E-05
cellular response to organic substance (GO:0071310)	2026	56	24.60	+	2.28	6.76E-09	2.41E-06
cytoskeleton organization (GO:0007010)	1240	34	15.06	+	2.26	1.24E-05	1.47E-03
positive regulation of cell population proliferation (GO:0008284)	949	26	11.52	+	2.26	2.01E-04	1.19E-02
response to nitrogen compound (GO:1901698)	1062	29	12.90	+	2.25	7.20E-05	5.88E-03
regulation of phosphorylation (GO:0042325)	1248	34	15.15	+	2.24	1.37E-05	1.58E-03
programmed cell death (GO:0012501)	1074	29	13.04	+	2.22	8.04E-05	6.31E-03
negative regulation of molecular function (GO:0044092)	1150	31	13.96	+	2.22	4.25E-05	3.90E-03
regulation of cell migration (GO:0030334)	929	25	11.28	+	2.22	3.18E-04	1.66E-02
negative regulation of protein metabolic process (GO:0051248)	1042	28	12.65	+	2.21	1.18E-04	8.21E-03
regulation of kinase activity (GO:0043549)	783	21	9.51	+	2.21	7.82E-04	3.43E-02
negative regulation of transcription by RNA polymerase II (GO:0000122)	974	26	11.83	+	2.20	2.42E-04	1.39E-02
regulation of localization (GO:0032879)	2104	56	25.55	+	2.19	2.49E-08	7.67E-06
intracellular signal transduction (GO:0035556)	1511	40	18.35	+	2.18	4.31E-06	5.78E-04
generation of neurons (GO:0048699)	1134	30	13.77	+	2.18	7.55E-05	6.07E-03
cell differentiation (GO:0030154)	3519	93	42.73	+	2.18	4.73E-14	6.75E-11
negative regulation of cell death (GO:0060548)	1022	27	12.41	+	2.18	1.95E-04	1.17E-02
positive regulation of multicellular organismal process (GO:0051240)	1515	40	18.40	+	2.17	4.50E-06	5.88E-04
neuron differentiation (GO:0030182)	1065	28	12.93	+	2.17	1.51E-04	9.77E-03
regulation of cell motility (GO:2000145)	989	26	12.01	+	2.17	2.81E-04	1.53E-02
cellular developmental process (GO:0048869)	3542	93	43.01	+	2.16	1.00E-13	1.12E-10
regulation of protein phosphorylation (GO:0001932)	1105	29	13.42	+	2.16	1.14E-04	8.04E-03
animal organ development (GO:0048513)	3254	85	39.51	+	2.15	1.98E-12	1.73E-09
regulation of locomotion (GO:0040012)	1034	27	12.56	+	2.15	2.23E-04	1.29E-02
neuron development (GO:0048666)	843	22	10.24	+	2.15	1.06E-03	4.34E-02
cellular response to chemical stimulus (GO:0070887)	2616	68	31.76	+	2.14	1.50E-09	6.17E-07
regulation of apoptotic process (GO:0042981)	1468	38	17.83	+	2.13	1.18E-05	1.42E-03
negative regulation of cellular biosynthetic process (GO:0031327)	1594	41	19.35	+	2.12	7.43E-06	9.31E-04
regulation of phosphate metabolic process (GO:0019220)	1404	36	17.05	+	2.11	2.54E-05	2.66E-03
regulation of phosphorus metabolic process (GO:0051174)	1405	36	17.06	+	2.11	2.57E-05	2.67E-03
neurogenesis (GO:0022008)	1290	33	15.66	+	2.11	6.47E-05	5.43E-03
negative regulation of gene expression (GO:0010629)	902	23	10.95	+	2.10	9.43E-04	4.06E-02
embryo development (GO:0009790)	1059	27	12.86	+	2.10	4.40E-04	2.16E-02
negative regulation of signal transduction (GO:0009968)	1257	32	15.26	+	2.10	9.31E-05	6.92E-03
regulation of programmed cell death (GO:0043067)	1498	38	18.19	+	2.09	2.31E-05	2.43E-03
regulation of developmental process (GO:0050793)	2489	63	30.22	+	2.08	1.57E-08	5.01E-06
negative regulation of biosynthetic process (GO:0009890)	1624	41	19.72	+	2.08	9.64E-06	1.18E-03
response to abiotic stimulus (GO:0009628)	1121	28	13.61	+	2.06	3.78E-04	1.89E-02
negative regulation of DNA-templated transcription (GO:0045892)	1323	33	16.06	+	2.05	1.34E-04	9.07E-03
negative regulation of nucleic acid-templated transcription (GO:1903507)	1325	33	16.09	+	2.05	1.35E-04	9.12E-03
negative regulation of RNA biosynthetic process (GO:1902679)	1327	33	16.11	+	2.05	1.37E-04	9.07E-03
negative regulation of macromolecule biosynthetic process (GO:0010558)	1533	38	18.61	+	2.04	3.14E-05	3.16E-03
negative regulation of cellular metabolic process (GO:0031324)	2264	56	27.49	+	2.04	2.64E-07	5.59E-05
regulation of multicellular organismal process (GO:0051239)	2750	68	33.39	+	2.04	1.15E-08	3.75E-06
positive regulation of transcription by RNA polymerase II (GO:0045944)	1259	31	15.29	+	2.03	2.75E-04	1.53E-02
response to organic substance (GO:0010033)	2704	66	32.83	+	2.01	2.86E-08	8.62E-06
negative regulation of RNA metabolic process (GO:0051253)	1435	35	17.42	+	2.01	9.33E-05	6.90E-03
negative regulation of cell communication (GO:0010648)	1357	33	16.48	+	2.00	1.70E-04	1.07E-02
negative regulation of signaling (GO:0023057)	1363	33	16.55	+	1.99	1.79E-04	1.10E-02
nervous system development (GO:0007399)	2191	53	26.60	+	1.99	1.48E-06	2.35E-04
negative regulation of cellular process (GO:0048523)	4732	114	57.46	+	1.98	5.90E-15	1.85E-11
regulation of cell death (GO:0010941)	1654	39	20.08	+	1.94	9.23E-05	6.89E-03
regulation of cell population proliferation (GO:0042127)	1674	39	20.33	+	1.92	1.04E-04	7.58E-03
system development (GO:0048731)	3838	89	46.60	+	1.91	3.10E-10	1.52E-07
negative regulation of nucleobase-containing compound metabolic process (GO:0045934)	1562	36	18.97	+	1.90	2.68E-04	1.50E-02
negative regulation of nitrogen compound metabolic process (GO:0051172)	2409	55	29.25	+	1.88	4.36E-06	5.79E-04
negative regulation of macromolecule metabolic process (GO:0010605)	2764	63	33.56	+	1.88	9.07E-07	1.51E-04
negative regulation of biological process (GO:0048519)	5314	121	64.52	+	1.88	3.69E-14	5.79E-11
negative regulation of metabolic process (GO:0009892)	2988	68	36.28	+	1.87	2.08E-07	4.79E-05
cellular response to stress (GO:0033554)	1599	36	19.42	+	1.85	3.47E-04	1.75E-02
developmental process (GO:0032502)	5677	127	68.93	+	1.84	1.39E-14	3.11E-11
regulation of protein metabolic process (GO:0051246)	2587	57	31.41	+	1.81	8.50E-06	1.05E-03
regulation of molecular function (GO:0065009)	3094	68	37.57	+	1.81	7.95E-07	1.40E-04
multicellular organism development (GO:0007275)	4228	92	51.34	+	1.79	3.83E-09	1.43E-06
cell surface receptor signaling pathway (GO:0007166)	2174	47	26.40	+	1.78	1.13E-04	8.02E-03
anatomical structure development (GO:0048856)	5144	111	62.46	+	1.78	3.39E-11	2.05E-08
system process (GO:0003008)	2079	44	25.24	+	1.74	3.04E-04	1.61E-02
positive regulation of RNA metabolic process (GO:0051254)	1848	39	22.44	+	1.74	7.80E-04	3.44E-02
response to external stimulus (GO:0009605)	2469	52	29.98	+	1.73	8.11E-05	6.30E-03
regulation of cellular component organization (GO:0051128)	2364	49	28.70	+	1.71	2.06E-04	1.21E-02
response to chemical (GO:0042221)	4060	84	49.30	+	1.70	3.66E-07	6.99E-05
positive regulation of cellular process (GO:0048522)	5670	115	68.85	+	1.67	8.82E-10	3.95E-07
cellular response to stimulus (GO:0051716)	6569	133	79.76	+	1.67	6.80E-12	4.63E-09
regulation of cell communication (GO:0010646)	3369	67	40.91	+	1.64	3.31E-05	3.19E-03
organelle organization (GO:0006996)	3026	60	36.74	+	1.63	1.06E-04	7.68E-03
regulation of signaling (GO:0023051)	3381	67	41.05	+	1.63	3.49E-05	3.30E-03
regulation of catalytic activity (GO:0050790)	2373	47	28.81	+	1.63	9.44E-04	4.06E-02
regulation of signal transduction (GO:0009966)	2989	59	36.29	+	1.63	1.41E-04	9.30E-03
signal transduction (GO:0007165)	4887	96	59.34	+	1.62	2.98E-07	6.15E-05
cell communication (GO:0007154)	5342	104	64.86	+	1.60	9.26E-08	2.42E-05
positive regulation of biological process (GO:0048518)	6304	122	76.55	+	1.59	2.99E-09	1.17E-06
regulation of biological quality (GO:0065008)	3677	71	44.65	+	1.59	4.40E-05	3.96E-03
signaling (GO:0023052)	5231	99	63.52	+	1.56	1.18E-06	1.93E-04
positive regulation of metabolic process (GO:0009893)	3858	73	46.85	+	1.56	6.22E-05	5.30E-03
multicellular organismal process (GO:0032501)	6581	124	79.91	+	1.55	1.08E-08	3.67E-06
positive regulation of macromolecule metabolic process (GO:0010604)	3542	66	43.01	+	1.53	2.78E-04	1.53E-02
positive regulation of nitrogen compound metabolic process (GO:0051173)	3174	59	38.54	+	1.53	7.79E-04	3.44E-02
positive regulation of cellular metabolic process (GO:0031325)	3122	58	37.91	+	1.53	9.80E-04	4.13E-02
response to stress (GO:0006950)	3466	63	42.09	+	1.50	8.77E-04	3.80E-02
regulation of response to stimulus (GO:0048583)	4034	73	48.98	+	1.49	2.96E-04	1.58E-02
regulation of macromolecule metabolic process (GO:0060255)	6214	111	75.45	+	1.47	2.96E-06	4.11E-04
regulation of metabolic process (GO:0019222)	6754	120	82.01	+	1.46	8.97E-07	1.51E-04
response to stimulus (GO:0050896)	8209	145	99.68	+	1.45	1.14E-08	3.82E-06
regulation of cellular metabolic process (GO:0031323)	5647	97	68.57	+	1.41	1.12E-04	7.96E-03
regulation of cellular process (GO:0050794)	11187	192	135.84	+	1.41	3.33E-13	3.26E-10
regulation of biological process (GO:0050789)	11806	201	143.35	+	1.40	2.64E-14	5.17E-11
regulation of nitrogen compound metabolic process (GO:0051171)	5709	97	69.32	+	1.40	1.61E-04	1.02E-02
regulation of gene expression (GO:0010468)	4855	82	58.95	+	1.39	9.61E-04	4.10E-02
regulation of primary metabolic process (GO:0080090)	5872	99	71.30	+	1.39	1.82E-04	1.11E-02
biological regulation (GO:0065007)	12544	204	152.31	+	1.34	3.26E-12	2.55E-09
cellular process (GO:0009987)	15044	225	182.67	+	1.23	7.57E-11	4.40E-08
biological_process (GO:0008150)	17864	246	216.91	+	1.13	8.09E-11	4.37E-08
Unclassified (UNCLASSIFIED)	2725	4	33.09	-	.12	8.09E-11	4.53E-08
